# The Clinical Kinase Index: Prioritizing Understudied Kinases as Targets for the Treatment of Cancer

**DOI:** 10.1101/2020.02.14.943886

**Authors:** Derek Essegian, Rimpi Khurana, Vasileios Stathias, Stephan C. Schürer

## Abstract

The approval of the first kinase inhibitor, Gleevec, in 2001, ushered in a paradigm shift for oncological treatment—the use of genomic data for targeted, efficacious therapies. Since then, over 48 additional small molecule kinase inhibitors have been approved, solidifying the case for kinases as a highly druggable and attractive target class. Despite the established role deregulated kinase activity plays in cancer, only 8% of the entire kinome has been effectively “drugged”. Moreover, a quarter of the 634 human kinases are vastly understudied. We have developed a comprehensive scoring system which utilizes differential gene expression, clinical and pathological parameters, overall survival and mutational hotspot analysis to rank and prioritize clinically-relevant kinase targets across 17 solid tumor cancers from The Cancer Genome Atlas (TCGA). Collectively, we report that dark kinases have potential clinical value as biomarkers or as new drug targets that warrant further study.
