## Supplemental Table 6 for "The Clinical Kinase Index: Prioritizing Understudied Kinases as Targets for the Treatment of Cancer"

### Sheet: Sheet1
TCGA Type	Cancer Name	# Tumor Samples	# Normal Samples	AJCC_pathologic_stage	pathology_T_stage	pathology_N_stage	pathology_M_stage	histologic_grade	clinical_stage_t	clinical_stage	Survival	Mutation	DGE
ACC	Adrenocortical Carcinoma	79	0	Yes	Yes	Yes	Yes	No	No	No	Yes	No	No
BLCA	Bladder Urothelial Carcinoma	414	19	Yes	Yes	Yes	Yes	No	Yes	No	Yes	Yes	Yes
BRCA	Breast Carcinoma	1109	112	Yes	Yes	Yes	Yes	No	No	No	Yes	Yes	Yes
CESC	Cervical Carcinoma	304	3	Yes	Yes	Yes	Yes	Yes	No	Yes	Yes	Yes	Yes
CHOL	Cholangiocarcinoma	36	9	Yes	Yes	Yes	Yes	Yes	No	No	Yes	Yes	Yes
COAD	Colorectal Adenocarcinoma	481	41	Yes	Yes	Yes	Yes	No	No	No	Yes	Yes	Yes
ESCA	Esophageal Carcinoma	184	13	Yes	Yes	Yes	Yes	Yes	No	No	Yes	Yes	Yes
GBM	Glioblastoma Multiforme	157	5	No	No	No	No	No	No	No	Yes	No	No
HNSC	Head and Neck Squamous Cell Carcinoma	502	44	Yes	Yes	Yes	Yes	No	No	No	Yes	Yes	Yes
KICH	Kidney Chromophobe	66	25	Yes	Yes	Yes	Yes	No	No	No	Yes	Yes	Yes
KIRC	Kidney Renal Clear Cell Carcinoma	539	72	Yes	Yes	Yes	Yes	Yes	No	No	Yes	Yes	Yes
KIRP	Kidney Renal Papillary Cell Carcinoma	290	32	Yes	Yes	Yes	Yes	No	No	No	Yes	Yes	Yes
LGG	Brain Lower Grade Glioma	514	0	No	No	No	No	No	No	No	No	No	No
LIHC	Liver Hepatocellular Carcinoma	371	50	Yes	Yes	Yes	Yes	Yes	No	No	Yes	Yes	Yes
LUAD	Lung Adenocarcinoma	539	59	Yes	Yes	Yes	Yes	No	No	No	Yes	Yes	Yes
LUSC	Lung Squamous Cell Carcinoma	502	51	Yes	Yes	Yes	Yes	No	No	No	Yes	Yes	Yes
MESO	Mesothelioma	87	0	Yes	Yes	Yes	Yes	No	No	No	Yes	Yes	No
OV	Ovarian Serous Cystadenocarcinoma	422	0	No	No	No	No	No	No	No	Yes	No	No
PAAD	Pancreatic Adenocarcinoma	178	4	Yes	Yes	Yes	Yes	Yes	No	No	Yes	No	No
PCPG	Pheochromocytoma and Paraganglioma	179	3	No	No	No	No	No	No	No	Yes	Yes	Yes
PRAD	Prostate Adenocarcinoma	501	52	No	Yes	Yes	No	No	No	No	Yes	Yes	Yes
READ	Rectum Adenocarcinoma	166	10	Yes	Yes	Yes	Yes	No	No	No	Yes	Yes	Yes
SARC	Sarcoma	259	2	No	No	No	No	No	No	No	Yes	No	No
SKCM	Skin Cutaneous Melanoma	103	1	Yes	Yes	Yes	Yes	No	No	No	Yes	No	No
STAD	Stomach Adenocarcinoma	415	37	Yes	Yes	Yes	Yes	No	No	No	Yes	Yes	Yes
TGCT	Testicular Germ Cell Tumors	150	0	Yes	Yes	Yes	Yes	No	No	No	Yes	No	No
THCA	Thyroid Carcinoma	505	59	Yes	Yes	Yes	Yes	Yes	Yes	Yes	Yes	Yes	Yes
THYM	Thymoma	120	2	No	No	No	No	No	No	No	Yes	No	No
UCEC	Uterine Corpus Endometrial Carcinoma	549	35	No	No	No	No	No	No	No	Yes	Yes	Yes
UCS	Uterine Carcinosarcoma	57	0	No	No	No	No	No	No	No	Yes	Yes	Yes
UVM	Uveal Melanoma	80	0	Yes	No	No	No	No	No	No	Yes	Yes	Yes
